# Single cell approaches define forebrain neural stem cell niches and identify microglial ligands that enhance precursor-mediated remyelination

**DOI:** 10.1101/2024.03.22.586277

**Authors:** Ashleigh Willis, Danielle Jeong, Yunlong Liu, Marissa A. Lithopoulos, Scott Yuzwa, Paul W. Frankland, David R. Kaplan, Freda D. Miller

## Abstract

Here we used single cell RNA-sequencing and single cell spatial transcriptomics to characterize the forebrain neural stem cell (NSC) niche under homeostatic and injury conditions. We define the dorsal and lateral ventricular-subventricular zones (V-SVZ) as two distinct neighborhoods, and show that following white matter injury, dorsal NSCs are locally activated to make oligodendrocytes for remyelination. This activation is coincident with a robust increase in transcriptionally-distinct microglia in the dorsal V-SVZ niche. We modeled ligand-receptor interactions within this changing niche and identified two remyelination-associated microglial ligands, IGF1 and OSM, that promote precursor proliferation and oligodendrogenesis in culture. Infusion of either ligand into the lateral ventricles also enhanced oligodendrogenesis, even in the lateral V-SVZ, where NSCs normally make neuroblasts. These data support a model where gliogenesis versus neurogenesis is determined by the local NSC neighborhood and where injury-induced niche alterations promote NSC activation, local oligodendrogenesis, and likely contribute to myelin repair.
