## Supplemental Table 2 for "Single cell approaches define forebrain neural stem cell niches and identify microglial ligands that enhance precursor-mediated remyelination"

### Sheet: Sheet1
Table S2. Xenium and MERFISH Probesets. Shown are the genes included in Xenium custom add-on and MERSCOPE (MERFISH) fully custom panels, along with their corresponding Ensembl IDs. For Xenium, 100 additional probes were included to supplement the 10X Genomics predesigned 247 probe mouse brain panel. To ensure robust detection and isoform coverage, 8 probes were included for all custom genes, with…
Xenium Custom Add-on Panel			MERFISH Custom Probe Panel
Gene (Xenium)	Ensemble ID (Xenium)	No. of Probes	Gene (MERFISH)	Ensembl ID (MERFISH)	Transcript
2900052N01Rik	ENSMUSG00000099696	8	2900052N01Rik*	ENSMUSG00000099696	ENSMUST00000189828
AB124611	ENSMUSG00000057191	8	AB124611*	ENSMUSG00000057191	ENSMUST00000086361
Agt	ENSMUSG00000031980	8	Acta2*	ENSMUSG00000035783	ENSMUST00000039631
Aif1	ENSMUSG00000024397	8	Acvr1	ENSMUSG00000026836	ENSMUST00000112599
Aldoc	ENSMUSG00000017390	8	Acvr1b	ENSMUSG00000000532	ENSMUST00000000544
Apoc4	ENSMUSG00000074336	8	Acvr2a	ENSMUSG00000052155	ENSMUST00000063886
Ascl1	ENSMUSG00000020052	8	Acvr2b	ENSMUSG00000061393	ENSMUST00000215746
Aspa	ENSMUSG00000020774	8	Acvrl1*	ENSMUSG00000000530	ENSMUST00000000542
Baalc	ENSMUSG00000022296	8	Adcyap1r1	ENSMUSG00000029778	ENSMUST00000070756
Bank1	ENSMUSG00000037922	8	Adgrv1	ENSMUSG00000069170	ENSMUST00000224088
C4b	ENSMUSG00000073418	8	Agt*	ENSMUSG00000031980	ENSMUST00000063278
Cd38	ENSMUSG00000029084	8	Aif1*	ENSMUSG00000024397	ENSMUST00000172693
Cdk6	ENSMUSG00000040274	8	Alcam	ENSMUSG00000022636	ENSMUST00000023312
Clic6	ENSMUSG00000022949	8	Aldoc*	ENSMUSG00000017390	ENSMUST00000102478
Crybb1	ENSMUSG00000029343	8	Angpt1*	ENSMUSG00000022309	ENSMUST00000022921
Csrnp1	ENSMUSG00000032515	8	Angpt2	ENSMUSG00000031465	ENSMUST00000033846
Cx3cr1	ENSMUSG00000052336	8	Aox3	ENSMUSG00000064294	ENSMUST00000040999
Cxcl1	ENSMUSG00000029380	8	Apoc4*	ENSMUSG00000074336	ENSMUST00000003071
Cybb	ENSMUSG00000015340	8	Aqp4*	ENSMUSG00000024411	ENSMUST00000238946
Dlx1	ENSMUSG00000041911	8	Ascl1*	ENSMUSG00000020052	ENSMUST00000020243
Dlx2	ENSMUSG00000023391	8	Asxl3	ENSMUSG00000045215	ENSMUST00000097655
Dlx5	ENSMUSG00000029755	8	Axl	ENSMUSG00000002602	ENSMUST00000002677
Dusp2	ENSMUSG00000027368	8	Baalc*	ENSMUSG00000022296	ENSMUST00000163313
Dusp5	ENSMUSG00000034765	8	Bank1*	ENSMUSG00000037922	ENSMUST00000041577
Ecscr	ENSMUSG00000073599	8	Bcor	ENSMUSG00000040363	ENSMUST00000209776
Efna1	ENSMUSG00000027954	8	Bmp4	ENSMUSG00000021835	ENSMUST00000100676
Efna2	ENSMUSG00000003070	8	Bmp6	ENSMUSG00000039004	ENSMUST00000171970
Efna3	ENSMUSG00000028039	8	Bmp7	ENSMUSG00000008999	ENSMUST00000009143
Efna4	ENSMUSG00000028040	8	Bmpr1a	ENSMUSG00000021796	ENSMUST00000049005
Efnb1	ENSMUSG00000031217	8	Bmpr1b	ENSMUSG00000052430	ENSMUST00000029948
Efnb2	ENSMUSG00000001300	8	Bmpr2	ENSMUSG00000067336	ENSMUST00000087435
Efnb3	ENSMUSG00000003934	8	C3ar1	ENSMUSG00000040552	ENSMUST00000042081
Egfr	ENSMUSG00000020122	8	C4b*	ENSMUSG00000073418	ENSMUST00000069507
Elavl2	ENSMUSG00000008489	8	Calcrl	ENSMUSG00000059588	ENSMUST00000074262
Elavl4	ENSMUSG00000028546	8	Cbx2	ENSMUSG00000025577	ENSMUST00000026662
Enpp6	ENSMUSG00000038173	8	Ccl3	ENSMUSG00000000982	ENSMUST00000001008
Epha1	ENSMUSG00000029859	8	Ccl4	ENSMUSG00000018930	ENSMUST00000019074
Epha3	ENSMUSG00000052504	8	Cd24a*	ENSMUSG00000047139	ENSMUST00000058714
Epha5	ENSMUSG00000029245	8	Cd52	ENSMUSG00000000682	ENSMUST00000000696
Ephb2	ENSMUSG00000028664	8	Cd68*	ENSMUSG00000018774	ENSMUST00000018918
Ephb3	ENSMUSG00000005958	8	Cdh5	ENSMUSG00000031871	ENSMUST00000034339
Eps8	ENSMUSG00000015766	8	Cdk6*	ENSMUSG00000040274	ENSMUST00000165117
Esam	ENSMUSG00000001946	8	Clec11a	ENSMUSG00000004473	ENSMUST00000004587
Eva1a	ENSMUSG00000035104	8	Col2a1	ENSMUSG00000022483	ENSMUST00000088355
Fbxo2	ENSMUSG00000041556	8	Cpz	ENSMUSG00000036596	ENSMUST00000038676
Foxj1	ENSMUSG00000034227	8	Crb2	ENSMUSG00000035403	ENSMUST00000050372
Fxyd1	ENSMUSG00000036570	8	Crybb1*	ENSMUSG00000029343	ENSMUST00000031286
Gabrb1	ENSMUSG00000029212	8	Csf1	ENSMUSG00000014599	ENSMUST00000118593
Gjb6	ENSMUSG00000040055	8	Csf1r	ENSMUSG00000024621	ENSMUST00000025523
Grasp	ENSMUSG00000000531	8	Cspg4*	ENSMUSG00000032911	ENSMUST00000035661
Gsx2	ENSMUSG00000035946	8	Csrnp1*	ENSMUSG00000032515	ENSMUST00000035101
H2-Eb1	ENSMUSG00000060586	8	Ctf1	ENSMUSG00000042340	ENSMUST00000047393
Hells	ENSMUSG00000025001	8	Ctso	ENSMUSG00000028015	ENSMUST00000029649
Hsd11b1	ENSMUSG00000016194	8	Cux2*	ENSMUSG00000042589	ENSMUST00000111752
Igf1r	ENSMUSG00000005533	8	Cx3cl1	ENSMUSG00000031778	ENSMUST00000034230
Igfbpl1	ENSMUSG00000035551	8	Cx3cr1*	ENSMUSG00000052336	ENSMUST00000064165
Il33	ENSMUSG00000024810	8	Cxcl1*	ENSMUSG00000029380	ENSMUST00000031327
Il6	ENSMUSG00000025746	8	Cxcl12	ENSMUSG00000061353	ENSMUST00000112866
Il6st	ENSMUSG00000021756	8	Cybb*	ENSMUSG00000015340	ENSMUST00000015484
Il7r	ENSMUSG00000003882	8	Ddr1	ENSMUSG00000003534	ENSMUST00000119825
Insm1	ENSMUSG00000068154	8	Des	ENSMUSG00000026208	ENSMUST00000027409
Itih5	ENSMUSG00000025780	8	Dll1	ENSMUSG00000014773	ENSMUST00000014917
Lcat	ENSMUSG00000035237	8	Dll4	ENSMUSG00000027314	ENSMUST00000102517
Lgals3	ENSMUSG00000050335	8	Dlx1*	ENSMUSG00000041911	ENSMUST00000152711
Lifr	ENSMUSG00000054263	8	Dlx2*	ENSMUSG00000023391	ENSMUST00000024159
Mag	ENSMUSG00000036634	8	Dlx5*	ENSMUSG00000029755	ENSMUST00000052609
Mbp	ENSMUSG00000041607	8	Dlx6os1	ENSMUSG00000090063	ENSMUST00000159827
Meg3	ENSMUSG00000021268	4	Dpysl5	ENSMUSG00000029168	ENSMUST00000114729
Mki67	ENSMUSG00000031004	8	Dusp2*	ENSMUSG00000027368	ENSMUST00000028846
Mog	ENSMUSG00000076439	8	Dusp5*	ENSMUSG00000034765	ENSMUST00000038287
Nes	ENSMUSG00000004891	8	Ebf1	ENSMUSG00000057098	ENSMUST00000081265
Neurod2	ENSMUSG00000038255	8	Ecrg4	ENSMUSG00000026051	ENSMUST00000027217
Nkx2-2	ENSMUSG00000027434	8	Ecscr*	ENSMUSG00000073599	ENSMUST00000133064
Notum	ENSMUSG00000042988	8	Eda	ENSMUSG00000059327	ENSMUST00000113779
Nr4a1	ENSMUSG00000023034	8	Edar	ENSMUSG00000003227	ENSMUST00000003312
Nr4a3	ENSMUSG00000028341	8	Edn3	ENSMUSG00000027524	ENSMUST00000029030
Nsg2	ENSMUSG00000020297	8	Ednrb	ENSMUSG00000022122	ENSMUST00000172237
Olig1	ENSMUSG00000046160	8	Efna1*	ENSMUSG00000027954	ENSMUST00000029566
Olig2	ENSMUSG00000039830	8	Efna2*	ENSMUSG00000003070	ENSMUST00000003154
Osm	ENSMUSG00000058755	8	Efna3*	ENSMUSG00000028039	ENSMUST00000029673
Paqr6	ENSMUSG00000041423	8	Efna4*	ENSMUSG00000028040	ENSMUST00000029674
Pclaf	ENSMUSG00000040204	8	Efnb1*	ENSMUSG00000031217	ENSMUST00000052839
Rrm2	ENSMUSG00000020649	8	Efnb2*	ENSMUSG00000001300	ENSMUST00000001319
S100b	ENSMUSG00000033208	8	Efnb3*	ENSMUSG00000003934	ENSMUST00000004036
Shroom3	ENSMUSG00000029381	8	Egf	ENSMUSG00000028017	ENSMUST00000029653
Sox3	ENSMUSG00000045179	8	Egfr*	ENSMUSG00000020122	ENSMUST00000020329
Sox8	ENSMUSG00000024176	8	Egln3	ENSMUSG00000035105	ENSMUST00000039516
Sp7	ENSMUSG00000060284	8	Elavl2*	ENSMUSG00000008489	ENSMUST00000107110
Sp8	ENSMUSG00000048562	8	Elavl4*	ENSMUSG00000028546	ENSMUST00000106598
Sp9	ENSMUSG00000068859	8	Enpp6*	ENSMUSG00000038173	ENSMUST00000039840
Sparc	ENSMUSG00000018593	8	Eomes	ENSMUSG00000032446	ENSMUST00000035020
Thbs4	ENSMUSG00000021702	8	Epha1*	ENSMUSG00000029859	ENSMUST00000073387
Tmem119	ENSMUSG00000054675	8	Epha3*	ENSMUSG00000052504	ENSMUST00000064405
Tspan18	ENSMUSG00000027217	8	Epha5*	ENSMUSG00000029245	ENSMUST00000113401
Ttr	ENSMUSG00000061808	4	Epha7	ENSMUSG00000028289	ENSMUST00000080934
Tubb3	ENSMUSG00000062380	8	Ephb1	ENSMUSG00000032537	ENSMUST00000035129
Vcl	ENSMUSG00000021823	8	Ephb2*	ENSMUSG00000028664	ENSMUST00000059287
Veph1	ENSMUSG00000027831	8	Ephb3*	ENSMUSG00000005958	ENSMUST00000006112
Vnn1	ENSMUSG00000037440	8	Ephb4	ENSMUSG00000029710	ENSMUST00000061244
Wfdc17	ENSMUSG00000069792	8	Erbb4	ENSMUSG00000062209	ENSMUST00000121473
			Esam*	ENSMUSG00000001946	ENSMUST00000002011
			Eva1a*	ENSMUSG00000035104	ENSMUST00000042974
			Eyfp		10bbeefa-79da-4ed1-8798-4731ba9dd93e
			Fads2	ENSMUSG00000024665	ENSMUST00000025567
			Fam107a	ENSMUSG00000021750	ENSMUST00000036070
			Fezf2*	ENSMUSG00000021743	ENSMUST00000022262
			Fgf2	ENSMUSG00000037225	ENSMUST00000200585
			Fgf7	ENSMUSG00000027208	ENSMUST00000110442
			Fgfr1	ENSMUSG00000031565	ENSMUST00000117179
			Fgfr2	ENSMUSG00000030849	ENSMUST00000124096
			Fgfr3	ENSMUSG00000054252	ENSMUST00000202138
			Foxj1*	ENSMUSG00000034227	ENSMUST00000036215
			Fstl1	ENSMUSG00000022816	ENSMUST00000114763
			Gabbr1	ENSMUSG00000024462	ENSMUST00000172792
			Gabrb1*	ENSMUSG00000029212	ENSMUST00000031122
			Gad1*	ENSMUSG00000070880	ENSMUST00000094934
			Gad2*	ENSMUSG00000026787	ENSMUST00000028123
			Gas1	ENSMUSG00000052957	ENSMUST00000065086
			Gas6	ENSMUSG00000031451	ENSMUST00000033828
			Gdf10	ENSMUSG00000021943	ENSMUST00000168727
			Gfap*	ENSMUSG00000020932	ENSMUST00000067444
			Gfra1	ENSMUSG00000025089	ENSMUST00000129100
			Gja1	ENSMUSG00000050953	ENSMUST00000068581
			Gjb2*	ENSMUSG00000046352	ENSMUST00000055698
			Gjb6*	ENSMUSG00000040055	ENSMUST00000039380
			Gng12*	ENSMUSG00000036402	ENSMUST00000043148
			Gpr17*	ENSMUSG00000052229	ENSMUST00000064016
			Grasp*	ENSMUSG00000000531	ENSMUST00000000543
			Gsx2*	ENSMUSG00000035946	ENSMUST00000040477
			H2-Eb1*	ENSMUSG00000060586	ENSMUST00000235530
			Hapln1*	ENSMUSG00000021613	ENSMUST00000022108
			Hbegf	ENSMUSG00000024486	ENSMUST00000025363
			Hells*	ENSMUSG00000025001	ENSMUST00000025965
			Hes5	ENSMUSG00000048001	ENSMUST00000049621
			Hgf	ENSMUSG00000028864	ENSMUST00000199581
			Hmga2	ENSMUSG00000056758	ENSMUST00000072777
			Hsd11b1*	ENSMUSG00000016194	ENSMUST00000161737
			Id3	ENSMUSG00000007872	ENSMUST00000008016
			Ifnar1	ENSMUSG00000022967	ENSMUST00000023689
			Ifnar2	ENSMUSG00000022971	ENSMUST00000117836
			Ifngr1	ENSMUSG00000020009	ENSMUST00000020188
			Ifngr2	ENSMUSG00000022965	ENSMUST00000023687
			Igf1*	ENSMUSG00000020053	ENSMUST00000095360
			Igf1r*	ENSMUSG00000005533	ENSMUST00000005671
			Igfbpl1*	ENSMUSG00000035551	ENSMUST00000044297
			Il1a	ENSMUSG00000027399	ENSMUST00000028882
			Il1b	ENSMUSG00000027398	ENSMUST00000028881
			Il1rap	ENSMUSG00000022514	ENSMUST00000023156
			Il33*	ENSMUSG00000024810	ENSMUST00000120388
			Il6*	ENSMUSG00000025746	ENSMUST00000195978
			Il6st*	ENSMUSG00000021756	ENSMUST00000070731
			Il7r*	ENSMUSG00000003882	ENSMUST00000228782
			Inhbb	ENSMUSG00000037035	ENSMUST00000038765
			Insm1*	ENSMUSG00000068154	ENSMUST00000089257
			Isl1	ENSMUSG00000042258	ENSMUST00000036060
			Itih5*	ENSMUSG00000025780	ENSMUST00000026886
			Jag1	ENSMUSG00000027276	ENSMUST00000028735
			Jag2	ENSMUSG00000002799	ENSMUST00000075827
			Kank1	ENSMUSG00000032702	ENSMUST00000049400
			Kcnj13	ENSMUSG00000079436	ENSMUST00000113212
			Lama1	ENSMUSG00000032796	ENSMUST00000035471
			Lcat*	ENSMUSG00000035237	ENSMUST00000038896
			Lgals3*	ENSMUSG00000050335	ENSMUST00000146468
			Lhx2	ENSMUSG00000000247	ENSMUST00000000253
			Lifr*	ENSMUSG00000054263	ENSMUST00000171588
			Lix1	ENSMUSG00000047786	ENSMUST00000115576
			Lrp4	ENSMUSG00000027253	ENSMUST00000028689
			Ltbp3	ENSMUSG00000024940	ENSMUST00000236130
			Lyz2	ENSMUSG00000069516	ENSMUST00000092163
			Mag*	ENSMUSG00000036634	ENSMUST00000187137
			Mbd5	ENSMUSG00000036792	ENSMUST00000196831
			Mbp*	ENSMUSG00000041607	ENSMUST00000133193
			Mdfi	ENSMUSG00000032717	ENSMUST00000066368
			Mdga2	ENSMUSG00000034912	ENSMUST00000222623
			Mertk	ENSMUSG00000014361	ENSMUST00000014505
			Mfap2	ENSMUSG00000060572	ENSMUST00000071977
			Mfng	ENSMUSG00000018169	ENSMUST00000018313
			Mki67*	ENSMUSG00000031004	ENSMUST00000033310
			Mog*	ENSMUSG00000076439	ENSMUST00000102665
			Myh11	ENSMUSG00000018830	ENSMUST00000090287
			Mylk	ENSMUSG00000022836	ENSMUST00000023538
			Nacc2	ENSMUSG00000026932	ENSMUST00000028300
			Nes*	ENSMUSG00000004891	ENSMUST00000090973
			Neurod1	ENSMUSG00000034701	ENSMUST00000041099
			Neurod2*	ENSMUSG00000038255	ENSMUST00000041685
			Nmb	ENSMUSG00000025723	ENSMUST00000026817
			Nodal	ENSMUSG00000037171	ENSMUST00000049339
			Notch1	ENSMUSG00000026923	ENSMUST00000028288
			Notch2	ENSMUSG00000027878	ENSMUST00000079812
			Notch3	ENSMUSG00000038146	ENSMUST00000087723
			Notum*	ENSMUSG00000042988	ENSMUST00000106178
			Nr4a1*	ENSMUSG00000023034	ENSMUST00000023779
			Nr4a3*	ENSMUSG00000028341	ENSMUST00000030025
			Nrg1	ENSMUSG00000062991	ENSMUST00000207470
			Nrp1	ENSMUSG00000025810	ENSMUST00000026917
			Nrtn	ENSMUSG00000039481	ENSMUST00000044752
			Nsg2*	ENSMUSG00000020297	ENSMUST00000020537
			Ntrk3	ENSMUSG00000059146	ENSMUST00000039438
			Olig1*	ENSMUSG00000046160	ENSMUST00000056882
			Olig2*	ENSMUSG00000039830	ENSMUST00000035608
			Osm*	ENSMUSG00000058755	ENSMUST00000075221
			Paqr6*	ENSMUSG00000041423	ENSMUST00000147991
			Pcgf5	ENSMUSG00000024805	ENSMUST00000225920
			Pclaf*	ENSMUSG00000040204	ENSMUST00000045802
			Pdgfa	ENSMUSG00000025856	ENSMUST00000076095
			Pdgfra*	ENSMUSG00000029231	ENSMUST00000000476
			Pecam1*	ENSMUSG00000020717	ENSMUST00000103069
			Phf19	ENSMUSG00000026873	ENSMUST00000028232
			Plaat3	ENSMUSG00000060675	ENSMUST00000025925
			Plgrkt	ENSMUSG00000016495	ENSMUST00000143467
			Plvap	ENSMUSG00000034845	ENSMUST00000048452
			Plxna1	ENSMUSG00000030084	ENSMUST00000163139
			Plxna2	ENSMUSG00000026640	ENSMUST00000027952
			Plxna3	ENSMUSG00000031398	ENSMUST00000004326
			Plxna4	ENSMUSG00000029765	ENSMUST00000115096
			Plxnb1	ENSMUSG00000053646	ENSMUST00000072093
			Plxnb2	ENSMUSG00000036606	ENSMUST00000143014
			Plxnc1	ENSMUSG00000074785	ENSMUST00000099337
			Pou3f2	ENSMUSG00000095139	ENSMUST00000178174
			Prex2	ENSMUSG00000048960	ENSMUST00000027056
			Psrc1	ENSMUSG00000068744	ENSMUST00000102629
			Pter	ENSMUSG00000026730	ENSMUST00000134794
			Ptprz1	ENSMUSG00000068748	ENSMUST00000202579
			Pvalb*	ENSMUSG00000005716	ENSMUST00000005860
			Rbfox3	ENSMUSG00000025576	ENSMUST00000103023
			Robo1	ENSMUSG00000022883	ENSMUST00000232205
			Robo2	ENSMUSG00000052516	ENSMUST00000117200
			Ror1*	ENSMUSG00000035305	ENSMUST00000039630
			Rrm2*	ENSMUSG00000020649	ENSMUST00000020980
			S100b*	ENSMUSG00000033208	ENSMUST00000036387
			Satb2*	ENSMUSG00000038331	ENSMUST00000177424
			Sema3a*	ENSMUSG00000028883	ENSMUST00000030714
			Sema3b	ENSMUSG00000057969	ENSMUST00000102532
			Sema3c	ENSMUSG00000028780	ENSMUST00000030568
			Sema3d*	ENSMUSG00000040254	ENSMUST00000030868
			Sema3e*	ENSMUSG00000063531	ENSMUST00000073957
			Sema3f	ENSMUSG00000034684	ENSMUST00000080560
			Sema3g	ENSMUSG00000021904	ENSMUST00000090180
			Sema4a	ENSMUSG00000028064	ENSMUST00000165898
			Sema4b	ENSMUSG00000030539	ENSMUST00000032754
			Sema4c	ENSMUSG00000026121	ENSMUST00000195620
			Sema4d	ENSMUSG00000021451	ENSMUST00000110042
			Sema4f	ENSMUSG00000000627	ENSMUST00000000641
			Sema4g	ENSMUSG00000025207	ENSMUST00000179305
			Sema5a	ENSMUSG00000022231	ENSMUST00000067458
			Sema5b*	ENSMUSG00000052133	ENSMUST00000050625
			Sema6a*	ENSMUSG00000019647	ENSMUST00000019791
			Sema6b	ENSMUSG00000001227	ENSMUST00000001256
			Sema6c	ENSMUSG00000038777	ENSMUST00000090821
			Sema6d	ENSMUSG00000027200	ENSMUST00000103239
			Sema7a	ENSMUSG00000038264	ENSMUST00000043059
			Sfrp2	ENSMUSG00000027996	ENSMUST00000029625
			Shh	ENSMUSG00000002633	ENSMUST00000002708
			Shisa3	ENSMUSG00000050010	ENSMUST00000087241
			Shroom3*	ENSMUSG00000029381	ENSMUST00000113054
			Slc22a6	ENSMUSG00000024650	ENSMUST00000010250
			Slit1	ENSMUSG00000025020	ENSMUST00000169141
			Slit2*	ENSMUSG00000031558	ENSMUST00000173107
			Slit3	ENSMUSG00000056427	ENSMUST00000069837
			Sox1	ENSMUSG00000096014	ENSMUST00000180353
			Sox10*	ENSMUSG00000033006	ENSMUST00000230532
			Sox3*	ENSMUSG00000045179	ENSMUST00000135107
			Sox5	ENSMUSG00000041540	ENSMUST00000038815
			Sp7*	ENSMUSG00000060284	ENSMUST00000078508
			Sp8*	ENSMUSG00000048562	ENSMUST00000063918
			Sp9*	ENSMUSG00000068859	ENSMUST00000090813
			Stmn2	ENSMUSG00000027500	ENSMUST00000029002
			Stmn4	ENSMUSG00000022044	ENSMUST00000074523
			Tbr1	ENSMUSG00000035033	ENSMUST00000048934
			tdTomato		282f49ad-5bf0-44b3-b5e4-4ce003626c9b
			Tek	ENSMUSG00000006386	ENSMUST00000102798
			Tgfa	ENSMUSG00000029999	ENSMUST00000032066
			Tgfb1	ENSMUSG00000002603	ENSMUST00000002678
			Tgfb2	ENSMUSG00000039239	ENSMUST00000045288
			Tgfb3	ENSMUSG00000021253	ENSMUST00000003687
			Tgfbr1	ENSMUSG00000007613	ENSMUST00000007757
			Tgfbr2	ENSMUSG00000032440	ENSMUST00000035014
			Tgfbr3	ENSMUSG00000029287	ENSMUST00000031224
			Thbs4*	ENSMUSG00000021702	ENSMUST00000022213
			Tie1	ENSMUSG00000033191	ENSMUST00000047421
			Timp3	ENSMUSG00000020044	ENSMUST00000020234
			Tmem119*	ENSMUSG00000054675	ENSMUST00000067853
			Tnfrsf19	ENSMUSG00000060548	ENSMUST00000111236
			Tnfrsf1a	ENSMUSG00000030341	ENSMUST00000032491
			Tnfrsf21	ENSMUSG00000023915	ENSMUST00000024708
			Tnfsf10	ENSMUSG00000039304	ENSMUST00000046383
			Trem2*	ENSMUSG00000023992	ENSMUST00000024791
			Tslp	ENSMUSG00000024379	ENSMUST00000025237
			Tspan18*	ENSMUSG00000027217	ENSMUST00000111265
			Ttr*	ENSMUSG00000061808	ENSMUST00000075312
			Tubb3*	ENSMUSG00000062380	ENSMUST00000071134
			Unc5d	ENSMUSG00000063626	ENSMUST00000168630
			Vegfa	ENSMUSG00000023951	ENSMUST00000071648
			Vegfb	ENSMUSG00000024962	ENSMUST00000130048
			Veph1*	ENSMUSG00000027831	ENSMUST00000029419
			Vnn1*	ENSMUSG00000037440	ENSMUST00000041416
			Wfdc17*	ENSMUSG00000069792	ENSMUST00000092836
			Wnt4	ENSMUSG00000036856	ENSMUST00000045747
			Wnt5a	ENSMUSG00000021994	ENSMUST00000063465
			Wnt7b	ENSMUSG00000022382	ENSMUST00000109424
