## Supplemental Table 3 for "Single cell approaches define forebrain neural stem cell niches and identify microglial ligands that enhance precursor-mediated remyelination"

### Sheet: Sheet1
Table S3. Analysis of NSC Receptor mRNA Expression. Related to Figure 5. Shown are the receptors for which mRNA was detected on activated NSCs (aNSCs) and/or dormant NSCs (dNSCs) via scRNA-seq, along with their percentage expression in both control and cuprizone-rapamycin datasets. Receptors were extracted from CD-1 control and cuprizone-rapamycin scRNAseq datasets based on our curated ligand and…
aNSC Receptors			dNSC Receptors
aNSC Receptor	% Expr. in Control aNSCs	% Expr. In Cup-Rap aNSCs	dNSC Receptor	% Expr. in Control dNSCs	% Expr. In Cup-Rap dNSCs
Ptprz1*	97.4359	98	Ntrk2*	97.1564	78
Ntrk2*	93.4066	97	Ptprz1*	94.7867	72
Ntsr2	91.2088	97	Ntsr2	90.9953	78
Notch1*	87.5458	90	Sfrp1	83.4123	61
Egfr*	87.1795	91	Fzd2	81.0427	44
Thra	69.9634	76	Cntfr*	77.7251	50
Igf1r*	68.4982	64	Ednrb	73.4597	33
Ednrb	64.8352	64	Thra	71.09	56
Fzd2	64.1026	59	Notch1*	61.1374	44
Cntfr*	62.6374	64	Epha5*	59.7156	39
Sfrp1	60.8059	60	Fzd5	58.7678	39
Bmpr2*	59.707	60	Lrp1*	58.2938	56
Ptch1*	59.3407	53	Gfra1*	56.872	33
Ddr1	56.4103	57	Gabbr1*	55.4502	33
Plgrkt	53.1136	62	Adcyap1r1*	52.1327	56
Adcyap1r1*	52.7473	48	Igf1r*	51.1848	17
Lrp1*	52.0147	34	Plxnb1*	47.8673	28
Gabbr1*	50.5495	59	Neo1*	47.8673	11
Smo*	49.4505	59	Fgfr2	45.0237	39
Fgfr3*	47.619	40	Notch2*	44.0758	56
Bmpr1a	47.2527	57	Fgfr3*	41.2322	33
Ryk	46.1538	53	Bmpr1a	39.3365	28
Plxnb1*	45.7875	48	Fgfr1*	37.9147	28
Adipor2	42.8571	47	Pdgfrb	37.4408	11
Neo1*	42.4908	43	Bmpr1b	36.9668	22
Lrp6	41.7582	38	Ptch1*	36.4929	39
Epha4	39.5604	36	Bmpr2*	36.019	28
Ephb1*	38.8278	47	Plxnc1*	34.5972	33
Notch2*	37.7289	40	Il6st*	32.2275	44
Epha5*	37.7289	29	Ephb1*	31.2796	39
Fgfr2	37.3626	31	Ddr1	30.3318	33
Ifnar1*	36.2637	31	Plgrkt	29.8578	33
Bmpr1b	35.1648	26	Lrp4*	28.91	22
Acvr2b	34.0659	40	Smo*	28.91	17
Tgfbr1	33.3333	38	Epha4	28.436	28
Plxnc1*	32.2344	26	Plxnb2*	27.9621	11
Tyro3*	31.5018	31	Adipor2	27.0142	39
Fzd5	30.7692	33	Axl	26.5403	28
F2r*	30.7692	21	Egfr*	25.5924	22
Plxnb2*	30.0366	33	Mertk	25.1185	22
Insr*	29.6703	24	Ifngr1*	22.2749	33
Il6st*	28.5714	34	Grik5	20.3791	22
Fgfr1*	28.2051	31	Ifnar1*	20.3791	17
Lrp4*	26.3736	31	Ryk	19.9052	22
Ephb2*	25.641	29	Fzd1	18.9573	6
Axl	25.641	21	Ifnar2*	18.0095	22
Plxna2*	24.1758	41	Insr*	18.0095	11
Fzd8	23.0769	16	Lrp6	15.6398	11
Grik5	22.7106	16	Fzd8	15.1659	11
Gfra1*	21.978	10	Cxcr4	14.6919	22
Cxcr4	20.8791	22	Fgfrl1*	14.6919	17
Ifnar2*	20.5128	19	Tnfrsf1a*	14.218	17
Fgfrl1*	18.6813	17	Csf2ra	13.7441	ND
Epha3	17.9487	19	Lingo1	13.2701	11
Mertk	17.9487	14	Npr2	12.3223	11
Plxna3	17.5824	31	Lgr4	11.8483	6
Csf2ra	16.8498	16	Epha3	11.3744	ND
Ifngr2*	16.4835	21	Tyro3*	11.3744	6
Fzd1	16.1172	10	Tgfbr1	11.3744	6
Lingo1	15.0183	22	Vipr2	10.9005	ND
Acvr2a	15.0183	17	Grpr	9.95261	6
Igf2r*	15.0183	10	Ghr	9.47867	11
Fzd9*	14.652	24	Acvr2b	9.47867	6
Ifngr1*	14.652	12	Plxna3	9.00474	11
Pdgfrb	13.1868	12	Tshr	8.53081	6
Tnfrsf1a*	13.1868	7	F2r*	7.58294	ND
Acvr1	12.0879	3	Ifngr2*	7.58294	ND
Ephb4*	11.3553	9	Plxna4	7.58294	11
Lifr*	10.6227	9	Igf2r*	7.58294	6
Robo2	9.89011	3	Acvr1b	7.109	11
Plxna1*	9.15751	12	Unc5b	6.63507	ND
Erbb4*	8.79121	10	Acvr2a	6.63507	11
Acvr1b	8.05861	10	Notch3	6.16114	ND
Erbb2*	8.05861	2	Lrp5	6.16114	11
Lrp5	7.69231	10	Fzd4	6.16114	6
Grpr	7.32601	5	Ntrk3*	6.16114	6
Lgr4	7.32601	3	Lifr*	5.6872	17
Sfrp2	6.95971	3	Edar	5.21327	ND
Plxna4	6.95971	2	Ephb4*	5.21327	6
Crlf2	6.59341	9	Il10rb	4.73934	22
Notch3	6.59341	7	Robo2	4.73934	11
Npr2	6.59341	7	Ephb2*	4.73934	6
Cxcr2	6.22711	ND	Acvr1	4.2654	11
Il10rb	6.22711	10	Erbb2*	4.2654	11
Fzd4	5.86081	2	Il17rc	3.79147	11
Robo1	5.49451	10	Il1rap	3.31754	ND
Dcc*	5.49451	9	Unc5c	3.31754	ND
Il1rap	5.49451	5	Robo1	3.31754	ND
Ghr	5.12821	ND	Sfrp2	3.31754	ND
Epha7	5.12821	9	Dcc*	3.31754	6
Vipr2	4.7619	ND	Fzd9*	3.31754	6
Edar	4.7619	7	Crlf2	2.8436	ND
Tnfrsf21*	4.3956	7	Epha7	2.36967	ND
Unc5b	4.0293	2	Cxcr2	1.89573	ND
Tshr	3.663	5	Il3ra	1.89573	6
Tnfrsf12a	3.663	2	Plxna1*	1.89573	6
Il3ra	3.2967	ND	Ccr5	1.89573	1
Nrp1*	3.2967	2	Cx3cr1	1.4218	6
Unc5c	2.5641	ND	Pth1r	1.4218	2.9
Il17rc	2.5641	12	Ar	1.4218	1.9
Ngfr	2.1978	ND	Ltk	0.947867	ND
Il17ra	2.1978	ND	Csf1r	0.947867	ND
Tgfbr2	2.1978	5	Fgfr4	0.947867	ND
Il15ra	2.1978	3	Sctr	0.947867	12
Ar*	1.8315	1.7	Osmr	0.947867	6
Cx3cr1	1.8315	6	Lgr6	0.947867	6
Pdgfra*	1.4652	ND	Tnfrsf12a	0.947867	6
Ptch2	1.0989	ND	Nrp1*	0.947867	3.8
Il17rb	1.0989	ND	Il15ra	0.947867	2.9
Nmbr	1.0989	ND	Plxna2*	0.947867	1.9
Ntrk3*	1.0989	ND	Tnfrsf4	0.947867	1
Prokr1	1.0989	ND	Ngfr	0.473934	ND
Prokr2	1.0989	ND	Il27ra	0.473934	ND
Plxnd1*	1.0989	ND	Il10ra	0.473934	ND
Tnfrsf18	1.0989	ND	Tnfrsf10b*	0.473934	ND
Tnfrsf4	1.0989	ND	Tnfrsf13b	0.473934	ND
Csf1r	1.0989	3	Ror1	0.473934	ND
Ednra	1.0989	3	Xcr1	0.473934	ND
Lrp2*	0.732601	ND	Ccr9	0.473934	6
Gfra4	0.732601	ND	Ednra	0.473934	6
Il13ra1	0.732601	1.7	Lepr	0.473934	6
Lepr	0.732601	1.7	Rtn4r	0.473934	6
Lgr6	0.732601	1.7	Rtn4rl1	0.473934	6
Ccr5	0.3663	ND	Erbb4*	0.473934	3.8
Ccr9	0.3663	ND	Lhcgr	0.473934	3.8
Acvr1c	0.3663	ND	Pdgfra*	0.473934	1.9
Gfra2*	0.3663	ND	Alk	0.473934	1
Hcrtr2	0.3663	ND	Ptch2	0.473934	1
Met	0.3663	ND	Gfra2*	0.473934	1
Il2rg	0.3663	ND	Il13ra1	0.473934	1
Tie1	0.3663	ND	Il21r	0.473934	1
Tnfrsf1b	0.3663	ND	Nmbr	0.473934	1
Adra1b	0.3663	ND	Rxrg	0.473934	1
Npr1	0.3663	ND	Plxnd1*	0.473934	1
Npr3	0.3663	ND	C5ar1	0.473934	0
Npy1r	0.3663	ND	Csf2rb	0.473934	0
Osmr	0.3663	ND	Prlr	ND	11
Flt1	0.3663	ND	Calcrl*	ND	6
Lgr5	0.3663	ND	Cxcr6	ND	6
Robo4	0.3663	ND	Il17ra	ND	6
Tnfrsf11a	0.3663	ND	Cd74	ND	6
Ror1	0.3663	ND	Oprk1	ND	6
Il1r1	0.3663	3
Sctr	0.3663	1.7
Rtn4r	0.3663	1.7
Rxrg	0.3663	1.7
Oprl1	0.3663	1.7
Pth1r	0.3663	1.7
Cd74	ND	3
