## Supplemental Table 5 for "Single cell approaches define forebrain neural stem cell niches and identify microglial ligands that enhance precursor-mediated remyelination"

### Sheet: Sheet1
Table S5. Analyses of microglia, oligodendrocyte, striatal neuron and neuroblast ligand mRNA expression. Related to Figure 5. Shown are the ligands for which mRNA expression was detected on microglia (MG), oligodendrocytes (OLGs), striatal neurons (StrNs) and/or neuroblasts (NBs) via scRNA-seq, along with their percentage expression in control conditions. Percentage of microglia ligand expression…
Microglia			Oligodendrocytes		Striatal Neurons		Neuroblasts
Ligand in MG	% Expr. In Control MG	% Expr. In Cup-Rap MG	Ligand in OLGs	% Expr. in Control OLGs	Ligand in StrNs	% Expr. in Control StrNs	Ligand in NBs	% Expr. in Control NBs
Adm	0.47619	0.746667	Adm	0.626959	Adm	1.41844	Adm	0.0625195
Agrn	3.42857	4.42667	Agrn	9.09091	Agrn	49.6454	Agrn	27.6336
Amh	0.190476	0.106667	Angpt1	0.940439	Agrp	0.70922	Agrp	0.125039
Angpt1	0.0952381	0.0533333	Angpt2	1.25392	Agt	1.41844	Agt	0.0625195
Angpt2	1.42857	2.50667	Apln	18.4953	Amh	1.41844	Alkal2	0.0937793
Apln	0	0.16	Bmp2	14.7335	Angpt1	2.12766	Amh	0.281338
Areg	0.0952381	0.533333	Bmp5	0.31348	Angpt2	3.5461	Angpt1	0.562676
Bmp2	0.571429	0.426667	Bmp6	0.626959	Apln	2.12766	Angpt2	1.71929
Bmp4	0.190476	0.426667	Btc	5.64263	Areg	2.83688	Apln	0.0312598
Bmp6	0.285714	ND	Ccl22	0.940439	Artn	2.12766	Areg	0.0625195
Bmp7	0.285714	ND	Ccl25	6.58307	Bdnf	6.38298	Artn	0.156299
Cck	0.47619	1.65333	Ccl28	0.31348	Bmp2	7.80142	Bdnf	0.0625195
Ccl2	8.09524	4.96	Ccl3	0.940439	Bmp4	2.83688	Bmp2	0.0625195
Ccl22	0.380952	0.64	Ccl4	1.5674	Bmp6	0.70922	Bmp4	0.844014
Ccl24	5.2381	4.58667	Cort	0.31348	Bmp7	6.38298	Bmp5	0.0312598
Ccl25	5.71429	6.77333	Csf1	42.6332	Cck	17.7305	Bmp6	0.125039
Ccl3	27.7143	51.3067	Ctf1	1.25392	Ccl17	4.96454	Bmp7	0.0312598
Ccl4	34.1905	48.64	Cxcl12	0.940439	Ccl25	31.2057	Btc	0.0312598
Ccl5	1.61905	4.64	Cxcl16	0.31348	Ccl28	2.12766	Calca	0.156299
Ccl7	0.666667	0.213333	Dll1	5.01567	Ccl3	0.70922	Cck	1.62551
Ccl8	0.285714	0.16	Ebi3	0.940439	Ccl4	0.70922	Ccl11	0.0312598
Ccl9	24.5714	26.8267	Efna1	16.9279	Clcf1	0.70922	Ccl17	0.0937793
Clcf1	1.90476	0.0533333	Efna2	12.8527	Cort	1.41844	Ccl2	0.562676
Cort	0	0.16	Efna4	0.626959	Csf1	4.25532	Ccl25	8.06502
Csf1	11.619	33.44	Efna5	0.31348	Ctf1	2.83688	Ccl28	0.312598
Ctf1	0.571429	0.213333	Efnb1	10.3448	Cx3cl1	92.9078	Ccl3	0.468897
Cx3cl1	0.190476	0.373333	Efnb2	3.44828	Cxcl12	10.6383	Ccl4	0.844014
Cxcl1	1.14286	8.05333	Efnb3	90.9091	Cxcl13	5.67376	Ccl5	0.0625195
Cxcl10	6.28571	9.12	Egf	0.626959	Cxcl16	2.12766	Ccl7	0.0937793
Cxcl12	0.47619	0.213333	Fgf1	38.2445	Cxcl5	0.70922	Ccl9	0.0937793
Cxcl13	0.0952381	1.01333	Fgf3	0.31348	Dll1	5.67376	Cd70	0.0937793
Cxcl16	27.4286	65.6	Fgf7	0.626959	Dll4	2.12766	Clcf1	0.0312598
Cxcl2	7.71429	21.12	Fstl1	1.25392	Ebi3	1.41844	Cntf	0.0625195
Cxcl3	0	0.48	Gas6	5.64263	Eda	4.25532	Cort	1.65677
Cxcl9	0	0.16	Gdf11	0.31348	Edn1	0.70922	Crh	0.0312598
Dhh	0.0952381	0.16	Gnrh1	0.626959	Edn3	1.41844	Csf1	0.812754
Dll1	0.380952	0.16	Hbegf	0.940439	Efna1	4.25532	Ctf1	0.656455
Ebi3	12.8571	14.56	Hgf	0.31348	Efna2	15.6028	Cx3cl1	0.937793
Edn1	5.80952	4.64	Ihh	0.626959	Efna3	46.0993	Cxcl1	0.187559
Edn3	0.285714	0.0533333	Il11	6.26959	Efna4	1.41844	Cxcl10	0.0625195
Efna1	0	0.373333	Il12a	2.50784	Efna5	32.6241	Cxcl12	0.406377
Efna2	0.190476	0.213333	Il17b	0.626959	Efnb1	31.2057	Cxcl16	0.0625195
Efna4	1.14286	0.64	Il17f	0.31348	Efnb2	60.9929	Cxcl2	0.125039
Efna5	0.190476	0.373333	Il18	53.9185	Efnb3	53.9007	Cxcl5	0.0312598
Efnb1	11.3333	3.2	Il1a	0.626959	Egf	2.83688	Dhh	0.0625195
Efnb2	11.2381	2.77333	Il1b	0.31348	Fgf1	2.12766	Dkk1	0.0937793
Efnb3	0.285714	0.853333	Il2	1.88088	Fgf10	7.80142	Dll1	4.18881
Egf	0.571429	0.32	Il25	0.626959	Fgf17	0.70922	Dll4	0.656455
Fgf1	0.380952	0.8	Il33	37.3041	Fgf18	1.41844	Ebi3	0.437637
Fgf2	0.952381	5.6	Il4	0.31348	Fgf2	2.12766	Eda	0.593936
Fgf7	0.190476	0.426667	Inhbb	0.626959	Fgf23	0.70922	Edn1	0.250078
Fstl1	0.190476	0.373333	Insl5	0.31348	Fgf3	12.0567	Efna1	1.46921
Gal	0.47619	0.106667	Jag1	1.25392	Fgf5	1.41844	Efna2	19.131
Gas6	29.2381	19.4133	Jag2	0.31348	Fgf7	2.83688	Efna3	1.00031
Gdf11	0.190476	0.16	Lgi1	1.25392	Fgf9	26.2411	Efna4	11.2848
Gdf3	0.0952381	0.533333	Lta	0.31348	Fstl1	27.6596	Efna5	4.65771
Gdf9	1.33333	2.61333	Mdk	5.01567	Gas6	43.9716	Efnb1	34.6358
Gnrh1	0.0952381	0.106667	Mif	91.8495	Gdf10	0.70922	Efnb2	45.3892
Hbegf	6.28571	9.01333	Ndp	4.70219	Gdf11	2.83688	Efnb3	18.9434
Hgf	0.857143	5.01333	Nmb	0.940439	Gdf9	0.70922	Egf	1.71929
Ifnb1	0.666667	0.266667	Npb	0.626959	Gdnf	7.80142	Epgn	0.218818
Igf1	0.952381	46.1867	Nppa	0.31348	Gnrh1	0.70922	F2	0.0625195
Igf2	0.285714	ND	Nppc	21.3166	Grp	4.96454	Fgf1	0.0937793
Il10	0.0952381	0.106667	Nrg1	0.31348	Hbegf	27.6596	Fgf10	0.0937793
Il11	0	0.213333	Nrg2	2.50784	Hgf	7.0922	Fgf17	0.0937793
Il12b	0.0952381	1.22667	Nrtn	5.32915	Igf1	0.70922	Fgf18	0.281338
Il15	6.47619	6.66667	Ntn1	0.626959	Igf2	1.41844	Fgf2	0.468897
Il18	18	18.7733	Pdgfa	78.6834	Ihh	0.70922	Fgf23	0.468897
Il1a	28.5714	30.08	Pdgfb	0.31348	Il12a	2.12766	Fgf3	2.81338
Il1b	7.52381	29.5467	Pdgfc	6.26959	Il17b	0.70922	Fgf5	0.0937793
Il2	0.47619	0.48	Pgf	0.940439	Il18	22.695	Fgf7	0.156299
Il23a	0.571429	2.50667	Pomc	3.1348	Il2	2.83688	Fgf8	0.0312598
Il27	0.857143	2.18667	Ptn	98.1191	Il33	7.0922	Fgf9	0.437637
Il33	0.0952381	0.106667	Rgma	46.395	Inha	29.078	Fstl1	9.56549
Il6	1.71429	1.6	Rgmb	23.1975	Inhba	19.1489	Gal	0.156299
Inhbb	0.190476	0.106667	Rln1	0.940439	Inhbb	1.41844	Gas6	1.03157
Inhbe	0.190476	0.106667	Rspo1	0.31348	Jag1	13.4752	Gdf11	6.81463
Jag1	0.47619	3.57333	Rtn4	97.1787	Jag2	14.1844	Gdf5	0.125039
Jag2	2.28571	2.66667	Sema3b	1.25392	Kl	8.51064	Gdf9	0.0625195
Kl	0.571429	ND	Sema3c	0.940439	Lgi1	78.0142	Gdnf	0.0625195
Lgi1	0.380952	0.0533333	Sema3d	13.1661	Mdk	15.6028	Ghrh	0.125039
Lif	0.285714	0.266667	Sema3e	1.25392	Mif	78.0142	Ghrl	0.187559
Mdk	2.66667	3.62667	Sema4a	0.940439	Mstn	0.70922	Gnrh1	0.125039
Mif	40.1905	68.9067	Sema4b	2.82132	Nmb	4.96454	Grp	0.0312598
Ndp	0.190476	0.0533333	Sema4c	13.4796	Nppc	4.96454	Hbegf	6.43951
Nmb	2	5.28	Sema4d	74.6082	Npy	4.25532	Hcrt	0.250078
Npb	0.190476	0.213333	Sema4g	3.44828	Nrg1	43.9716	Hgf	0.125039
Npff	0.0952381	0.266667	Sema5a	28.2132	Nrg2	39.7163	Igf1	0.125039
Npw	0	0.693333	Sema5b	0.31348	Nrg3	26.2411	Ihh	0.375117
Npy	0	0.266667	Sema6a	67.7116	Nrg4	0.70922	Il11	0.281338
Nrg2	0.952381	1.01333	Sema6b	0.626959	Nrtn	4.96454	Il15	0.125039
Nrg4	0.952381	0.906667	Sema6c	3.1348	Ntn1	9.92908	Il17b	0.0937793
Nrtn	0.0952381	0.0533333	Sema6d	54.5455	Nts	18.4397	Il17f	0.156299
Ntn1	0.47619	0.106667	Sema7a	18.1818	Oxt	0.70922	Il18	10.5345
Nts	0.0952381	ND	Slit1	0.626959	Pdgfa	45.3901	Il1a	0.0937793
Osm	12.2857	21.1733	Slit2	0.626959	Pdgfb	7.80142	Il1b	0.0312598
Pdgfa	19.9048	32.96	Tgfa	51.0972	Pdgfc	9.92908	Il2	2.06314
Pdgfb	42.6667	34.7733	Tgfb1	2.50784	Pdyn	27.6596	Il23a	0.0937793
Pdgfc	0.380952	1.44	Tgfb2	0.626959	Pgf	2.12766	Il27	0.0312598
Pf4	0.666667	3.68	Tgfb3	6.26959	Pnoc	0.70922	Il4	0.0312598
Pgf	0.190476	0.106667	Tnf	0.626959	Pomc	8.51064	Inha	1.65677
Pomc	2.38095	4.32	Tnfsf12	3.76176	Prok2	0.70922	Inhba	0.343857
Ppbp	0.0952381	0.0533333	Tnfsf13b	0.31348	Pthlh	1.41844	Inhbb	2.21944
Prok1	0	0.16	Tnfsf9	5.32915	Ptn	82.2695	Inhbe	0.0312598
Ptn	3.14286	3.57333	Trh	0.31348	Rgma	11.3475	Jag1	3.12598
Rgma	0.857143	0.213333	Tshb	1.25392	Rgmb	9.21986	Jag2	0.750234
Rgmb	32.8571	18.08	Ttr	0.626959	Rln1	2.12766	Lgi1	8.87777
Rspo1	3.2381	1.65333	Vegfa	11.2853	Rspo1	12.766	Lif	0.0312598
Rtn4	72.0952	72.7467	Vegfb	36.6771	Rspo2	8.51064	Lta	0.187559
Sema3c	0.190476	0.266667	Vegfd	0.31348	Rspo3	9.21986	Mdk	43.5449
Sema3d	0.0952381	0.32	Wnt3	17.5549	Rtn4	95.0355	Mif	69.1153
Sema3e	0.0952381	0.0533333	Wnt4	0.940439	Sct	0.70922	Ndp	1.43795
Sema3f	0.571429	0.32	Wnt5a	1.25392	Sema3a	56.0284	Ngf	0.0937793
Sema4a	1.52381	1.33333	Wnt7a	0.626959	Sema3b	3.5461	Nmb	3.06346
Sema4b	13.3333	2.45333	Wnt7b	0.31348	Sema3c	4.25532	Nodal	0.0625195
Sema4c	12.8571	13.28			Sema3d	4.96454	Npff	0.125039
Sema4d	47.3333	52.1067			Sema3e	58.8652	Nppa	1.53173
Sema4g	12.8571	6.98667			Sema3f	17.0213	Nppb	0.0937793
Sema5a	0.190476	0.8			Sema4a	26.2411	Nppc	1.62551
Sema5b	0.285714	ND			Sema4b	10.6383	Npw	0.0312598
Sema6a	0.285714	0.8			Sema4c	16.3121	Npy	1.53173
Sema6b	0.571429	1.22667			Sema4d	12.766	Nrg1	7.78368
Sema6c	0.285714	0.373333			Sema4f	32.6241	Nrg2	5.00156
Sema6d	10.7619	1.76			Sema4g	8.51064	Nrg3	0.468897
Sema7a	0	0.16			Sema5a	24.1135	Nrg4	0.156299
Shh	0.0952381	ND			Sema5b	12.766	Nrtn	0.250078
Slit2	0.47619	0.0533333			Sema6a	11.3475	Ntn1	0.218818
Sost	0.571429	0.213333			Sema6b	48.227	Nts	0.281338
Sst	0	0.16			Sema6c	7.80142	Osm	0.0312598
Tgfa	26.0952	16.0533			Sema6d	39.7163	Oxt	0.156299
Tgfb1	75.9048	73.3867			Sema7a	37.5887	Pdgfa	2.84464
Tgfb2	1.80952	10.9867			Shh	1.41844	Pdgfb	0.156299
Tgfb3	0.285714	0.373333			Slit1	17.0213	Pdgfc	0.187559
Tnf	18.1905	19.0933			Slit2	25.5319	Pdgfd	0.0625195
Tnfsf10	2.47619	2.29333			Slit3	70.2128	Pdyn	0.250078
Tnfsf12	10	28.2667			Sst	2.12766	Pgf	2.8759
Tnfsf13	0	0.266667			Tgfa	58.8652	Pmch	0.0312598
Tnfsf13b	6.19048	17.7067			Tgfb1	2.12766	Pnoc	1.37543
Tnfsf14	0	0.16			Tgfb2	12.0567	Pomc	5.03282
Tnfsf18	0	0.16			Tgfb3	7.0922	Ppbp	0.0937793
Tnfsf8	1.71429	21.2267			Thpo	4.25532	Prok1	0.0625195
Tnfsf9	3.2381	7.78667			Tnfsf10	1.41844	Prok2	0.0937793
Tslp	2.95238	0.693333			Tnfsf12	1.41844	Pspn	0.0312598
Ttr	1.2381	0.853333			Tnfsf13b	0.70922	Pthlh	0.0625195
Vegfa	1.52381	5.6			Tnfsf9	2.83688	Ptn	24.2888
Vegfb	22.0952	38.9867			Trh	0.70922	Rgma	2.50078
Wnt11	0.380952	ND			Tslp	1.41844	Rgmb	26.0081
Wnt4	3.52381	2.18667			Vegfa	37.5887	Rln1	5.47046
Wnt5a	0.0952381	0.0533333			Vegfb	44.6809	Rspo1	0.156299
Wnt7b	0.0952381	0.213333			Wnt1	2.83688	Rspo3	0.312598
					Wnt2	30.4965	Rtn4	94.342
					Wnt3	1.41844	Sema3a	1.18787
					Wnt4	11.3475	Sema3b	0.187559
					Wnt5a	4.25532	Sema3c	3.09472
					Wnt7a	14.8936	Sema3d	0.0312598
					Wnt7b	3.5461	Sema3e	0.468897
					Wnt8b	2.83688	Sema3f	0.750234
							Sema4a	1.56299
							Sema4b	14.317
							Sema4c	8.84651
							Sema4d	0.437637
							Sema4f	1.78181
							Sema4g	14.5671
							Sema5a	8.19006
							Sema5b	0.718975
							Sema6a	3.65739
							Sema6b	2.65708
							Sema6c	28.5402
							Sema6d	12.2538
							Sema7a	7.47108
							Shh	0.125039
							Slit1	16.13
							Slit2	4.59519
							Slit3	1.15661
							Sost	0.0312598
							Tgfa	1.62551
							Tgfb1	0.906533
							Tgfb2	2.12566
							Tgfb3	4.15755
							Thpo	0.0312598
							Tnf	0.0937793
							Tnfsf12	2.62582
							Tnfsf13	0.0312598
							Tnfsf13b	0.0937793
							Tnfsf8	0.0312598
							Tnfsf9	7.81494
							Trh	1.18787
							Tshb	0.0312598
							Tslp	0.906533
							Ttr	0.937793
							Ucn	0.0625195
							Vegfa	4.78274
							Vegfb	24.3201
							Vegfc	0.468897
							Vegfd	0.0625195
							Wnt11	0.0625195
							Wnt2	0.0937793
							Wnt3	1.09409
							Wnt4	0.625195
							Wnt5a	19.7562
							Wnt7a	10.3157
							Wnt7b	0.156299
