## Supplemental Table 6 for "Single cell approaches define forebrain neural stem cell niches and identify microglial ligands that enhance precursor-mediated remyelination"

### Sheet: Sheet1
Table S6. Details of Ligand-Receptor Communication Models. Related to Figure 5. Predicted ligand and receptor communication models were generated using our CD1 control and cuprizone-rapamycin scRNA-seq datasets. Shown are ligand-receptor communication models of (i) control microglial (MG) ligands predicted to act on control NSC receptors, (ii) remyelinating microglial ligands predicted to act on …
MG Ligand	% Expr. in Control MG	%Expr. in Cup-Rap MG	Associated NSC Receptor(s)			OLG Ligand	% Expr.in Control OLGs	Associated NSC Receptor(s)				StrN/NB Ligand	% Expr.in Control StrNs	% Expr.in Control NBs	Associated NSC Receptor(s)
Cxcl16	27.4286	65.6	Cxcr6┼			Ptn	98.1191	Ptprz1*				Bmp2	7.80142	0.0625195	Bmpr1a	Bmpr2*
Cxcl2	7.71429	21.12	Cxcr2 ◊			Rtn4	97.1787	Lingo1*				Bmp7	6.38298	0.0312598	Acvr1
Edn1	5.80952	4.64	Ednra	Ednrb		Efnb3	90.9091	Ephb1*				Dll1	5.67376	4.18881	Notch1*	Notch2*	Notch3
Efnb1	11.3333	3.2	Ephb3	Ephb2*		Sema4d	74.6082	Plxnb1*	Plxnb2*	Plxnc1*		Efna2	15.6028	19	Epha3
Efnb2	11.2381	2.77333	Epha1*	Ephb2*	Ephb3	Sema6a	67.7116	Plxna1*	Plxna2*			Efna3	46.0993	1.00031	Epha3
Fgf2	0.952381	5.6	Fgfr1	Fgfr2	Fgfr3	Sema6d	54.5455	Pxna1*				Efna4		11	Epha3
Gas6	29.2381	19.4133	Axl	Tyro3*		Tgfa	51.0972	Egfr*	Erbb2*			Efnb1	31.2057	35	Ephb3	Ephb2*
Hbegf	6.28571	9.01333	Egfr*	Erbb4*		Rgma	46.395	Neo1*				Efnb2	60.9929	45	Epha1*	Ephb2*	Ephb3
Igf1	0.952381	46.1867	Igf1r*	Insr*		Fgf1	38.2445	Fgfr1*	Fgfr2	Fgfr3*		Efnb3	53.9007	18.9434	Ephb1*
Mif	40.1905	68.9067	Cd74			Sema5a	28.2132	Pxna3*	Pxna4	Plxnc1*		Fgf10	7.80142	0.0937793	Fgfr2
Osm	12.2857	21.1733	Osmr	Lifr*	Il6st*	Rgmb	23.1975	Neo1*				Fgf3	12.0567	2.81338	Fgfr2
Pdgfb	42.6667	34.7733	Pdgfrb			Nppc	21.3166	Npr2				Fgf9	26.2411	0.437637	Fgfr2	Fgfr3*
Rgmb	32.8571	18.08	Neo1*			Sema7a	18.1818	Plxnc1*				Fstl1	27.6596	9.56549	Bmpr2*
Rtn4	72.0952	72.7467	Lingo1*			Wnt3	17.5549	Fzd8	Lrp5	Lrp6		Gas6	43.9716	1.03157	Axl	Tyro3*
Sema4b	13.3333	2.45333	Plxnb1*	Plxnb2*		Efna1	16.9279	Epha3				Gdf11	2.83688	7	Acvr1b
Sema4c	12.8571	13.28	Plxnb1*	Plxnb2*	Plxnc1*	Bmp2	14.7335	Bmpr2*				Gdnf	7.80142	0.0625195	Gfra1*
Sema4d	47.3333	52.1067	Plxnb1*	Plxnb2*	Plxnc1*	Sema4c	13.4796	Plxnb1*	Plxnb2*	Plxnc1*		Grp	4.96454	0.0312598	Grpr
Sema4g	12.8571	6.98667	Plxnb1*	Plxnb2*	Plxnc1*	Sema3d	13.1661	Plxna1*	Plxna2*	Plxna3	Plxna4	Hbegf	27.6596	6	Egfr*	Erbb4*
Sema6d	10.7619	1.76	Plxna1*			Efna2	12.8527	Epha3				Inha	29.078	1.65677	Acvr2a
Tgfa	26.0952	16.0533	Egfr*	Erbb2*		Efnb1	10.3448	Ephb2*				Inhba	19.1489	0.343857	Acvr1b
Tnf	18.1905	19.0933	Tnfrsf1a			Tgfb3	6.26959	Tgfbr1				Jag1	13.4752	3.12598	Notch1*	Notch2*	Notch3
Tnfsf12	10	28.2667	Tnfrsf12a			Btc	5.64263	Egfr*	Erbb2*	Erbb4*		Jag2	14.1844	0.750234	Notch1*	Notch2*	Notch3
						Gas6	5.64263	Mertk	Tyro3*			Mdk	16	44	Ptprz1*	Lrp1*
						Nrtn	5.32915	Gfra1*				Nrg1	43.9716	8	Erbb2*	Erbb4*
						Dll1	5.01567	Notch1*	Notch2*	Notch3		Nrg3	26.2411	5	Erbb4*
						Mdk	5.01567	Lrp1*	Ptprz1*			Nrtn	4.96454	0.250078	Gfra1*
						Ndp	4.70219	Fzd5	Lrp5			Ntn1	9.92908	0.218818	Dcc*	Neo1*
												Rgma	11.3475	2.50078	Neo1*
												Rgmb	9.21986	26	Neo1*
												Rspo1	12.766	0.156299	Lgr4
												Rspo2	8.51064	ND	Lgr4
												Rspo3	9.21986	0.312598	Lgr4
												Rtn4	95.0355	94	Lingo1
												Sema3a	56.0284	1.18787	Plxna1*	Plxna2*	Plxna3
												Sema3d	4.96454	0.0312598	Plxna1*	Plxna2*	Plxna3
												Sema3e	58.8652	0.468897	Plxna1*	Plxna2*	Plxna3
												Sema3f	17.0213	0.750234	Plxna1*	Plxna2*	Plxna3
												Sema4a	26.2411	1.56299	Plxnb1*	Plxnb2*
												Sema4b	10.6383	14.317	Plxnb1*	Plxnb2*
												Sema4c	16.3121	8.84651	Plxnb1*	Plxnb2*	Plxnc1*
												Sema4d	12.766	0.437637	Plxnb1*	Plxnb2*	Plxnc1*
												Sema4f	32.6241	1.78181	Plxnb1*	Plxnb2*	Plxnc1*
												Sema4g	8.51064	14.5671	Plxnb1*	Plxnb2*	Plxnc1*
												Sema5a	24.1135	8.19006	Plxna3	Plxna4*	Plxnc1*
												Sema5b	12.766	0.718975	Plxna3	Plxna4*	Plxnc1*
												Sema6a	11.3475	3.65739	Plxna1*	Pxna2*
												Sema6b	48.227	2.65708	Plxna1*
												Sema6c	7.80142	28.5402	Plxna1*
												Sema6d	39.7163	12.2538	Plxna1*
												Sema7a	37.5887	7.47108	Plxnc1*
												Slit1	17.0213	16.13	Robo1
												Slit2	25.5319	4.59519	Robo1
												Slit3	70.2128	1.15661	Robo1
												Tgfa	58.8652	1.62551	Egfr*	Erbb2*
												Tgfb2	12.0567	ND	Tgfbr1
												Wnt5a	4	20	Fzd2	Fzd4	Fzd5
												Wnt7a	15	10	Fzd5	Fzd9*	Lrp5
												Wnt2	30	0.0937793	Fzd1	Fzd9*	Lrp5
												Wnt4	11	1	Fzd4	Fzd5	Lrp5
